# Genome-wide neighbor effects predict genotype pairs that reduce herbivory in mixed planting

**DOI:** 10.1101/2023.05.19.541411

**Authors:** Yasuhiro Sato, Rie Shimizu-Inatsugi, Kazuya Takeda, Bernhard Schmid, Atsushi J. Nagano, Kentaro K. Shimizu

**Affiliations:** Department of Evolutionary Biology and Environmental Studies, University of Zurich, Winterthurerstrasse 190, 8057 Zurich, Switzerland; Research Institute for Food and Agriculture, Ryukoku University, Yokotani 1-5, Seta Oe-cho, Otsu, Shiga 520-2194, Japan; Department of Geography, University of Zurich, Winterthurerstrasse 190, 8057 Zurich, Switzerland; Faculty of Agriculture Ryukoku University, Yokotani 1-5, Seta Oe-cho, Otsu, Shiga 520-2194, Japan; Institute for Advanced Biosciences, Keio University, 403-1 Nipponkoku, Daihouji, Tsuruoka, Yamagata, 997-0017, Japan; Kihara Institute for Biological Research, Yokohama City University, Maioka 641-12, Totsuka-ward, Yokohama 244-0813, Japan

**Author notes:** Co-corresponding authors (Y.S.); (A.J.N); (K.K.S.).

**Keywords:** Associational resistance, Genetic diversity, Plant-herbivore interaction

## Abstract

Genetically diverse populations can increase plant resistance to natural enemies. Yet, beneficial genotype pairs remain elusive due to the occurrence of both positive and negative effects of mixed planting on plant resistance, called associational resistance and susceptibility. We used genome-wide polymorphisms of the plant species *Arabidopsis thaliana* to identify genotype pairs that enhance associational resistance to herbivory. By quantifying neighbor interactions among 199 genotypes grown in a randomized block design, we predicted that 823 of the 19,701 candidate pairs could reduce herbivory through associational resistance. We planted such pairs with predicted associational resistance in mixtures and monocultures and found a significant reduction in herbivore damage in the mixtures. Our study highlights the potential application to assemble genotype mixtures with positive biodiversity effects.
