## Supplementary Table S9 for "Genome-wide neighbor effects predict genotype pairs that reduce herbivory in mixed planting"

### Sheet: (A)_LASSO_positiveBeta2
# Header info
# GO: target GO ID
# cluster: cluster ID after redundancy reduction
# parentSimScore: similarity score between the target and parent GO
# -log10(FDR): negative log10-transformed false discovery rate after Fisher tests
# size: frequency of the GO term in the underlying database
# term: description of the target GO
# parentGO: parent GO ID
# parentTerm: description of the target GO
GO	cluster	parentSimScore	-log10(FDR)	size	term	parentGO	parentTerm
GO:0006351	1	0.941	10.1751	103	transcription, DNA-templated	GO:0006351	transcription, DNA-templated
GO:0031999	2	1	8.60259	2	negative regulation of fatty acid beta-oxidation	GO:0031999	negative regulation of fatty acid beta-oxidation
GO:0090309	3	1	8.45469	3	positive regulation of DNA methylation-dependent heterochromatin assembly	GO:0090309	positive regulation of DNA methylation-dependent heterochromatin assembly
GO:0051973	4	1	8.45469	4	positive regulation of telomerase activity	GO:0051973	positive regulation of telomerase activity
GO:0010136	5	1	8.45469	6	ureide catabolic process	GO:0010136	ureide catabolic process
GO:0015937	6	0.999	8.12052	28	coenzyme A biosynthetic process	GO:0015937	coenzyme A biosynthetic process
GO:0017183	7	1	7.73031	11	peptidyl-diphthamide biosynthetic process from peptidyl-histidine	GO:0017183	peptidyl-diphthamide biosynthetic process from peptidyl-histidine
GO:0034090	8	1	7.73031	4	maintenance of meiotic sister chromatid cohesion	GO:0034090	maintenance of meiotic sister chromatid cohesion
GO:0046938	9	1	7.73031	7	phytochelatin biosynthetic process	GO:0046938	phytochelatin biosynthetic process
GO:0009937	10	0.999	7.08271	3	regulation of gibberellic acid mediated signaling pathway	GO:0009937	regulation of gibberellic acid mediated signaling pathway
GO:0000720	11	1	6.55997	1	pyrimidine dimer repair by nucleotide-excision repair	GO:0000720	pyrimidine dimer repair by nucleotide-excision repair
GO:0034440	2	0.769	6.42874	12	lipid oxidation	GO:0031999	negative regulation of fatty acid beta-oxidation
GO:0010424	12	1	6.35231	6	DNA methylation on cytosine within a CG sequence	GO:0010424	DNA methylation on cytosine within a CG sequence
GO:0006145	5	0.553	5.94856	9	purine nucleobase catabolic process	GO:0010136	ureide catabolic process
GO:1902289	13	1	5.71785	4	negative regulation of defense response to oomycetes	GO:1902289	negative regulation of defense response to oomycetes
GO:0006427	14	1	5.63117	4	histidyl-tRNA aminoacylation	GO:0006427	histidyl-tRNA aminoacylation
GO:0031508	3	0.705	5.36122	1	pericentric heterochromatin assembly	GO:0090309	positive regulation of DNA methylation-dependent heterochromatin assembly
GO:0051513	15	1	5.35746	6	regulation of monopolar cell growth	GO:0051513	regulation of monopolar cell growth
GO:0045337	16	1	5.35746	17	farnesyl diphosphate biosynthetic process	GO:0045337	farnesyl diphosphate biosynthetic process
GO:0043488	5	0.582	4.77454	5	regulation of mRNA stability	GO:0010136	ureide catabolic process
GO:0018279	17	1	4.68384	7	protein N-linked glycosylation via asparagine	GO:0018279	protein N-linked glycosylation via asparagine
GO:0006106	18	1	4.62745	6	fumarate metabolic process	GO:0006106	fumarate metabolic process
GO:0006032	5	0.348	4.60328	18	chitin catabolic process	GO:0010136	ureide catabolic process
GO:0009695	19	0.999	4.45334	33	jasmonic acid biosynthetic process	GO:0009695	jasmonic acid biosynthetic process
GO:1900364	20	1	4.19849	4	negative regulation of mRNA polyadenylation	GO:1900364	negative regulation of mRNA polyadenylation
GO:0006218	6	0.465	4.19849	1	uridine catabolic process	GO:0015937	coenzyme A biosynthetic process
GO:0000256	5	0.529	4.19849	4	allantoin catabolic process	GO:0010136	ureide catabolic process
GO:0046835	21	1	4.19849	4	carbohydrate phosphorylation	GO:0046835	carbohydrate phosphorylation
GO:0001516	19	0.551	4.19849	1	prostaglandin biosynthetic process	GO:0009695	jasmonic acid biosynthetic process
GO:0043171	14	0.477	4.19849	4	peptide catabolic process	GO:0006427	histidyl-tRNA aminoacylation
GO:0045490	21	0.481	4.19849	118	pectin catabolic process	GO:0046835	carbohydrate phosphorylation
GO:0080127	22	1	4.19849	1	fruit septum development	GO:0080127	fruit septum development
GO:0035670	22	0.362	4.19849	1	plant-type ovary development	GO:0080127	fruit septum development
GO:0001933	7	0.59	4.19849	2	negative regulation of protein phosphorylation	GO:0017183	peptidyl-diphthamide biosynthetic process from peptidyl-histidine
GO:1902326	23	1	4.1413	7	positive regulation of chlorophyll biosynthetic process	GO:1902326	positive regulation of chlorophyll biosynthetic process
GO:0009873	10	0.594	4.11165	54	ethylene-activated signaling pathway	GO:0009937	regulation of gibberellic acid mediated signaling pathway
GO:0009267	24	0.997	3.95711	10	cellular response to starvation	GO:0009267	cellular response to starvation
GO:0030042	25	0.999	3.95711	30	actin filament depolymerization	GO:0030042	actin filament depolymerization
GO:0048765	26	0.997	3.91276	16	root hair cell differentiation	GO:0048765	root hair cell differentiation
GO:0010109	27	0.999	3.84453	10	regulation of photosynthesis	GO:0010109	regulation of photosynthesis
GO:0006152	5	0.559	3.79971	7	purine nucleoside catabolic process	GO:0010136	ureide catabolic process
GO:0042631	24	0.833	3.63339	38	cellular response to water deprivation	GO:0009267	cellular response to starvation
GO:0010366	19	0.386	3.60588	4	negative regulation of ethylene biosynthetic process	GO:0009695	jasmonic acid biosynthetic process
GO:0090116	12	0.859	3.60588	5	C-5 methylation of cytosine	GO:0010424	DNA methylation on cytosine within a CG sequence
GO:0043447	28	1	3.60588	5	alkane biosynthetic process	GO:0043447	alkane biosynthetic process
GO:0018344	29	1	3.58798	13	protein geranylgeranylation	GO:0018344	protein geranylgeranylation
GO:0005992	21	0.55	3.58798	30	trehalose biosynthetic process	GO:0046835	carbohydrate phosphorylation
GO:0080170	30	1	3.44684	7	hydrogen peroxide transmembrane transport	GO:0080170	hydrogen peroxide transmembrane transport
GO:0010322	19	0.486	3.44684	2	regulation of isopentenyl diphosphate biosynthetic process, methylerythritol 4-phosphate pathway	GO:0009695	jasmonic acid biosynthetic process
GO:0044206	6	0.686	3.40747	8	UMP salvage	GO:0015937	coenzyme A biosynthetic process
GO:0010231	22	0.399	3.40747	8	maintenance of seed dormancy	GO:0080127	fruit septum development
GO:0009809	9	0.702	3.29078	59	lignin biosynthetic process	GO:0046938	phytochelatin biosynthetic process
GO:0034720	3	0.537	3.16588	4	histone H3-K4 demethylation	GO:0090309	positive regulation of DNA methylation-dependent heterochromatin assembly
GO:0042549	27	0.89	3.06852	9	photosystem II stabilization	GO:0010109	regulation of photosynthesis
GO:1901997	19	0.551	3.06852	1	negative regulation of indoleacetic acid biosynthetic process via tryptophan	GO:0009695	jasmonic acid biosynthetic process
GO:0002237	31	0.999	3.06852	41	response to molecule of bacterial origin	GO:0002237	response to molecule of bacterial origin
GO:0019458	18	0.323	3.06852	1	methionine catabolic process via 2-oxobutanoate	GO:0006106	fumarate metabolic process
GO:0043419	5	0.492	3.06852	1	urea catabolic process	GO:0010136	ureide catabolic process
GO:0046443	6	0.576	3.06852	1	FAD metabolic process	GO:0015937	coenzyme A biosynthetic process
GO:1902288	13	0.925	3.06852	1	regulation of defense response to oomycetes	GO:1902289	negative regulation of defense response to oomycetes
GO:0046185	32	1	3.06852	1	aldehyde catabolic process	GO:0046185	aldehyde catabolic process
GO:0033611	18	0.58	3.06852	1	oxalate catabolic process	GO:0006106	fumarate metabolic process
GO:0090393	33	1	3.06852	1	sepal giant cell development	GO:0090393	sepal giant cell development
GO:0006617	34	1	3.06852	1	SRP-dependent cotranslational protein targeting to membrane, signal sequence recognition	GO:0006617	SRP-dependent cotranslational protein targeting to membrane, signal sequence recognition
GO:1901255	11	0.612	3.06852	1	nucleotide-excision repair involved in interstrand cross-link repair	GO:0000720	pyrimidine dimer repair by nucleotide-excision repair
GO:0042425	35	1	3.06852	1	choline biosynthetic process	GO:0042425	choline biosynthetic process
GO:0052544	34	0.412	2.9931	16	defense response by callose deposition in cell wall	GO:0006617	SRP-dependent cotranslational protein targeting to membrane, signal sequence recognition
GO:0032776	12	0.929	2.85193	6	DNA methylation on cytosine	GO:0010424	DNA methylation on cytosine within a CG sequence
GO:0006809	36	1	2.85193	7	nitric oxide biosynthetic process	GO:0006809	nitric oxide biosynthetic process
GO:0043068	23	0.445	2.82056	17	positive regulation of programmed cell death	GO:1902326	positive regulation of chlorophyll biosynthetic process
GO:0010253	17	0.494	2.82056	9	UDP-rhamnose biosynthetic process	GO:0018279	protein N-linked glycosylation via asparagine
GO:0009753	31	0.44	2.81943	119	response to jasmonic acid	GO:0002237	response to molecule of bacterial origin
GO:1901430	9	0.57	2.77266	2	positive regulation of syringal lignin biosynthetic process	GO:0046938	phytochelatin biosynthetic process
GO:0001561	2	0.647	2.77266	2	fatty acid alpha-oxidation	GO:0031999	negative regulation of fatty acid beta-oxidation
GO:0048731	22	0.379	2.77266	7	system development	GO:0080127	fruit septum development
GO:0006169	6	0.645	2.77266	2	adenosine salvage	GO:0015937	coenzyme A biosynthetic process
GO:0016540	37	1	2.77266	3	protein autoprocessing	GO:0016540	protein autoprocessing
GO:0042335	38	0.999	2.75724	27	cuticle development	GO:0042335	cuticle development
GO:0045004	11	0.429	2.67379	3	DNA replication proofreading	GO:0000720	pyrimidine dimer repair by nucleotide-excision repair
GO:0015938	6	0.851	2.67379	3	coenzyme A catabolic process	GO:0015937	coenzyme A biosynthetic process
GO:0051214	13	0.371	2.67379	3	RNA virus induced gene silencing	GO:1902289	negative regulation of defense response to oomycetes
GO:0010267	20	0.466	2.50631	15	production of ta-siRNAs involved in RNA interference	GO:1900364	negative regulation of mRNA polyadenylation
GO:0007131	8	0.707	2.5053	46	reciprocal meiotic recombination	GO:0034090	maintenance of meiotic sister chromatid cohesion
GO:0048579	22	0.33	2.48696	13	negative regulation of long-day photoperiodism, flowering	GO:0080127	fruit septum development
GO:0031542	23	0.583	2.39398	4	positive regulation of anthocyanin biosynthetic process	GO:1902326	positive regulation of chlorophyll biosynthetic process
GO:0009755	10	0.711	2.36073	32	hormone-mediated signaling pathway	GO:0009937	regulation of gibberellic acid mediated signaling pathway
GO:0009652	13	0.323	2.32638	9	thigmotropism	GO:1902289	negative regulation of defense response to oomycetes
GO:0009823	35	0.544	2.32638	6	cytokinin catabolic process	GO:0042425	choline biosynthetic process
GO:0016575	3	0.597	2.29863	30	histone deacetylation	GO:0090309	positive regulation of DNA methylation-dependent heterochromatin assembly
GO:0000122	20	0.599	2.27449	48	negative regulation of transcription by RNA polymerase II	GO:1900364	negative regulation of mRNA polyadenylation
GO:0009733	31	0.455	2.18464	258	response to auxin	GO:0002237	response to molecule of bacterial origin
GO:0006296	11	0.654	2.11601	4	nucleotide-excision repair, DNA incision, 5'-to lesion	GO:0000720	pyrimidine dimer repair by nucleotide-excision repair
GO:0000288	5	0.606	2.09936	3	nuclear-transcribed mRNA catabolic process, deadenylation-dependent decay	GO:0010136	ureide catabolic process
GO:0080050	22	0.442	2.09936	3	regulation of seed development	GO:0080127	fruit septum development
GO:0009968	10	0.727	2.09936	1	negative regulation of signal transduction	GO:0009937	regulation of gibberellic acid mediated signaling pathway
GO:0006081	32	0.917	2.09936	5	cellular aldehyde metabolic process	GO:0046185	aldehyde catabolic process
GO:0006104	6	0.714	2.02202	2	succinyl-CoA metabolic process	GO:0015937	coenzyme A biosynthetic process
GO:0019343	18	0.335	2.02202	2	cysteine biosynthetic process via cystathionine	GO:0006106	fumarate metabolic process
GO:0018364	12	0.556	2.02202	2	peptidyl-glutamine methylation	GO:0010424	DNA methylation on cytosine within a CG sequence
GO:0010426	12	0.819	2.02202	2	DNA methylation on cytosine within a CHH sequence	GO:0010424	DNA methylation on cytosine within a CG sequence
GO:0098849	39	1	2.02202	2	cellular detoxification of cadmium ion	GO:0098849	cellular detoxification of cadmium ion
GO:0016127	2	0.559	2.02202	2	sterol catabolic process	GO:0031999	negative regulation of fatty acid beta-oxidation
GO:0005987	21	0.525	1.9717	14	sucrose catabolic process	GO:0046835	carbohydrate phosphorylation
GO:0010075	15	0.707	1.9717	23	regulation of meristem growth	GO:0051513	regulation of monopolar cell growth
GO:0045892	20	0.682	1.94207	192	negative regulation of transcription, DNA-templated	GO:1900364	negative regulation of mRNA polyadenylation
GO:0007165	10	0.589	1.9324	428	signal transduction	GO:0009937	regulation of gibberellic acid mediated signaling pathway
GO:0000712	8	0.717	1.9324	16	resolution of meiotic recombination intermediates	GO:0034090	maintenance of meiotic sister chromatid cohesion
GO:0006558	18	0.393	1.9324	1	L-phenylalanine metabolic process	GO:0006106	fumarate metabolic process
GO:1904215	34	0.485	1.9324	1	regulation of protein import into chloroplast stroma	GO:0006617	SRP-dependent cotranslational protein targeting to membrane, signal sequence recognition
GO:0071816	34	0.547	1.9324	1	tail-anchored membrane protein insertion into ER membrane	GO:0006617	SRP-dependent cotranslational protein targeting to membrane, signal sequence recognition
GO:0071291	39	0.728	1.9324	1	cellular response to selenium ion	GO:0098849	cellular detoxification of cadmium ion
GO:0016048	40	1	1.9324	1	detection of temperature stimulus	GO:0016048	detection of temperature stimulus
GO:0006903	41	1	1.9324	1	vesicle targeting	GO:0006903	vesicle targeting
GO:0010216	11	0.401	1.91863	14	maintenance of DNA methylation	GO:0000720	pyrimidine dimer repair by nucleotide-excision repair
GO:1990019	42	1	1.87211	5	protein storage vacuole organization	GO:1990019	protein storage vacuole organization
GO:0065003	25	0.726	1.7965	6	protein-containing complex assembly	GO:0030042	actin filament depolymerization
GO:0048759	33	0.431	1.78566	18	xylem vessel member cell differentiation	GO:0090393	sepal giant cell development
GO:0080028	43	1	1.78566	12	nitrile biosynthetic process	GO:0080028	nitrile biosynthetic process
GO:0010371	19	0.505	1.78343	5	regulation of gibberellin biosynthetic process	GO:0009695	jasmonic acid biosynthetic process
GO:0010071	26	0.666	1.78343	5	root meristem specification	GO:0048765	root hair cell differentiation
GO:0031663	31	0.78	1.78343	1	lipopolysaccharide-mediated signaling pathway	GO:0002237	response to molecule of bacterial origin
GO:0050832	13	0.488	1.75829	223	defense response to fungus	GO:1902289	negative regulation of defense response to oomycetes
GO:0140013	8	0.75	1.72212	0	meiotic nuclear division	GO:0034090	maintenance of meiotic sister chromatid cohesion
GO:0006423	14	0.674	1.72212	4	cysteinyl-tRNA aminoacylation	GO:0006427	histidyl-tRNA aminoacylation
GO:1905037	42	0.781	1.72212	2	autophagosome organization	GO:1990019	protein storage vacuole organization
GO:0045836	8	0.621	1.72212	8	positive regulation of meiotic nuclear division	GO:0034090	maintenance of meiotic sister chromatid cohesion
GO:0006680	5	0.419	1.72212	4	glucosylceramide catabolic process	GO:0010136	ureide catabolic process
GO:0006656	16	0.668	1.70833	13	phosphatidylcholine biosynthetic process	GO:0045337	farnesyl diphosphate biosynthetic process
GO:0006515	5	0.385	1.70833	14	protein quality control for misfolded or incompletely synthesized proteins	GO:0010136	ureide catabolic process
GO:1900150	13	0.651	1.67966	30	regulation of defense response to fungus	GO:1902289	negative regulation of defense response to oomycetes
GO:0016567	29	0.405	1.63237	757	protein ubiquitination	GO:0018344	protein geranylgeranylation
GO:0070476	12	0.55	1.61388	4	rRNA (guanine-N7)-methylation	GO:0010424	DNA methylation on cytosine within a CG sequence
GO:0034434	2	0.575	1.61388	3	sterol esterification	GO:0031999	negative regulation of fatty acid beta-oxidation
GO:0010086	26	0.644	1.61388	3	embryonic root morphogenesis	GO:0048765	root hair cell differentiation
GO:0006287	11	0.429	1.61388	3	base-excision repair, gap-filling	GO:0000720	pyrimidine dimer repair by nucleotide-excision repair
GO:0010599	20	0.428	1.61388	3	production of lsiRNA involved in RNA interference	GO:1900364	negative regulation of mRNA polyadenylation
GO:0050691	13	0.6	1.61388	3	regulation of defense response to virus by host	GO:1902289	negative regulation of defense response to oomycetes
GO:0052865	16	0.507	1.61388	3	1-deoxy-D-xylulose 5-phosphate biosynthetic process	GO:0045337	farnesyl diphosphate biosynthetic process
GO:0019323	21	0.395	1.61388	3	pentose catabolic process	GO:0046835	carbohydrate phosphorylation
GO:0006569	18	0.36	1.61388	3	tryptophan catabolic process	GO:0006106	fumarate metabolic process
GO:0080027	13	0.366	1.61388	16	response to herbivore	GO:1902289	negative regulation of defense response to oomycetes
GO:0010597	19	0.486	1.61388	3	green leaf volatile biosynthetic process	GO:0009695	jasmonic acid biosynthetic process
GO:0006891	41	0.537	1.60269	43	intra-Golgi vesicle-mediated transport	GO:0006903	vesicle targeting
GO:0019236	44	1	1.58702	3	response to pheromone	GO:0019236	response to pheromone
GO:0051026	8	0.748	1.56328	17	chiasma assembly	GO:0034090	maintenance of meiotic sister chromatid cohesion
GO:0003333	30	0.468	1.5467	19	amino acid transmembrane transport	GO:0080170	hydrogen peroxide transmembrane transport
GO:0051607	13	0.444	1.54668	46	defense response to virus	GO:1902289	negative regulation of defense response to oomycetes
GO:0071446	31	0.407	1.54391	13	cellular response to salicylic acid stimulus	GO:0002237	response to molecule of bacterial origin
GO:0080037	10	0.595	1.53311	6	negative regulation of cytokinin-activated signaling pathway	GO:0009937	regulation of gibberellic acid mediated signaling pathway
GO:0048573	22	0.379	1.51097	49	photoperiodism, flowering	GO:0080127	fruit septum development
GO:0019253	27	0.706	1.47945	18	reductive pentose-phosphate cycle	GO:0010109	regulation of photosynthesis
GO:0051013	8	0.304	1.47369	9	microtubule severing	GO:0034090	maintenance of meiotic sister chromatid cohesion
GO:0010183	22	0.333	1.47369	44	pollen tube guidance	GO:0080127	fruit septum development
GO:0009220	6	0.778	1.47369	5	pyrimidine ribonucleotide biosynthetic process	GO:0015937	coenzyme A biosynthetic process
GO:0006353	1	0.487	1.47369	5	DNA-templated transcription, termination	GO:0006351	transcription, DNA-templated
GO:0010190	25	0.53	1.47369	10	cytochrome b6f complex assembly	GO:0030042	actin filament depolymerization
GO:0044211	6	0.667	1.47369	5	CTP salvage	GO:0015937	coenzyme A biosynthetic process
GO:0006723	38	0.875	1.47369	4	cuticle hydrocarbon biosynthetic process	GO:0042335	cuticle development
GO:0070734	12	0.596	1.47369	4	histone H3-K27 methylation	GO:0010424	DNA methylation on cytosine within a CG sequence
GO:0042344	18	0.341	1.47369	5	indole glucosinolate catabolic process	GO:0006106	fumarate metabolic process
GO:0090548	24	0.756	1.47369	10	response to nitrate starvation	GO:0009267	cellular response to starvation
GO:0010311	26	0.791	1.46081	57	lateral root formation	GO:0048765	root hair cell differentiation
GO:0005975	21	0.584	1.45565	329	carbohydrate metabolic process	GO:0046835	carbohydrate phosphorylation
GO:0006623	34	0.569	1.43479	59	protein targeting to vacuole	GO:0006617	SRP-dependent cotranslational protein targeting to membrane, signal sequence recognition
GO:0000105	18	0.387	1.43002	28	histidine biosynthetic process	GO:0006106	fumarate metabolic process
GO:0009308	35	0.665	1.41733	10	amine metabolic process	GO:0042425	choline biosynthetic process
GO:0006950	24	0.496	1.41335	82	response to stress	GO:0009267	cellular response to starvation
GO:0042542	39	0.448	1.39369	65	response to hydrogen peroxide	GO:0098849	cellular detoxification of cadmium ion
GO:0010847	3	0.947	1.39132	2	regulation of chromatin assembly	GO:0090309	positive regulation of DNA methylation-dependent heterochromatin assembly
GO:0071731	39	0.39	1.39132	2	response to nitric oxide	GO:0098849	cellular detoxification of cadmium ion
GO:0030162	7	0.626	1.39132	2	regulation of proteolysis	GO:0017183	peptidyl-diphthamide biosynthetic process from peptidyl-histidine
GO:0006570	18	0.372	1.39132	2	tyrosine metabolic process	GO:0006106	fumarate metabolic process
GO:0010495	20	0.419	1.39132	2	long-distance posttranscriptional gene silencing	GO:1900364	negative regulation of mRNA polyadenylation
GO:0071257	45	1	1.39132	2	cellular response to electrical stimulus	GO:0071257	cellular response to electrical stimulus
GO:0009410	46	1	1.39132	4	response to xenobiotic stimulus	GO:0009410	response to xenobiotic stimulus
GO:0043182	34	0.327	1.39132	2	vacuolar sequestering of sodium ion	GO:0006617	SRP-dependent cotranslational protein targeting to membrane, signal sequence recognition
GO:0000096	18	0.419	1.39132	2	sulfur amino acid metabolic process	GO:0006106	fumarate metabolic process
GO:0060628	34	0.387	1.39132	2	regulation of ER to Golgi vesicle-mediated transport	GO:0006617	SRP-dependent cotranslational protein targeting to membrane, signal sequence recognition
GO:0071481	45	0.533	1.39132	2	cellular response to X-ray	GO:0071257	cellular response to electrical stimulus
GO:0006744	19	0.508	1.38139	28	ubiquinone biosynthetic process	GO:0009695	jasmonic acid biosynthetic process
GO:0060966	20	0.482	1.37595	4	regulation of gene silencing by RNA	GO:1900364	negative regulation of mRNA polyadenylation
GO:0034058	47	1	1.36325	4	endosomal vesicle fusion	GO:0034058	endosomal vesicle fusion
GO:0071494	45	0.541	1.36325	4	cellular response to UV-C	GO:0071257	cellular response to electrical stimulus
GO:0071492	45	0.541	1.36325	4	cellular response to UV-A	GO:0071257	cellular response to electrical stimulus
GO:0045839	8	0.599	1.36325	16	negative regulation of mitotic nuclear division	GO:0034090	maintenance of meiotic sister chromatid cohesion
GO:0080173	47	0.653	1.36325	2	male-female gamete recognition during double fertilization forming a zygote and endosperm	GO:0034058	endosomal vesicle fusion
GO:0008652	18	0.463	1.36325	3	cellular amino acid biosynthetic process	GO:0006106	fumarate metabolic process
GO:0006012	21	0.44	1.36325	24	galactose metabolic process	GO:0046835	carbohydrate phosphorylation
GO:0048767	26	0.95	1.36098	56	root hair elongation	GO:0048765	root hair cell differentiation
GO:0043433	4	0.513	1.34704	6	negative regulation of DNA-binding transcription factor activity	GO:0051973	positive regulation of telomerase activity
GO:0006906	47	0.847	1.33907	28	vesicle fusion	GO:0034058	endosomal vesicle fusion
GO:0006355	1	0.924	1.30112	1824	regulation of transcription, DNA-templated	GO:0006351	transcription, DNA-templated

### Sheet: (A)_LASSO_negativeBeta2
# Header info
# GO: target GO ID
# cluster: cluster ID after redundancy reduction
# parentSimScore: similarity score between the target and parent GO
# -log10(FDR): negative log10-transformed false discovery rate after Fisher tests
# size: frequency of the GO term in the underlying database
# term: description of the target GO
# parentGO: parent GO ID
# parentTerm: description of the target GO
GO	cluster	parentSimScore	-log10(FDR)	size	term	parentGO	parentTerm
GO:0016255	1	1	36.3592	10	attachment of GPI anchor to protein	GO:0016255	attachment of GPI anchor to protein
GO:0006750	2	1	25.5147	7	glutathione biosynthetic process	GO:0006750	glutathione biosynthetic process
GO:0006493	3	1	10.9474	2	protein O-linked glycosylation	GO:0006493	protein O-linked glycosylation
GO:0006268	4	1	9.34541	23	DNA unwinding involved in DNA replication	GO:0006268	DNA unwinding involved in DNA replication
GO:0042138	5	1	7.57462	17	meiotic DNA double-strand break formation	GO:0042138	meiotic DNA double-strand break formation
GO:0048314	6	1	7.55159	3	embryo sac morphogenesis	GO:0048314	embryo sac morphogenesis
GO:0048316	7	0.982	6.87382	81	seed development	GO:0048316	seed development
GO:0016036	8	0.998	6.50454	87	cellular response to phosphate starvation	GO:0016036	cellular response to phosphate starvation
GO:0006720	9	0.992	6.50454	1	isoprenoid metabolic process	GO:0006720	isoprenoid metabolic process
GO:0006085	1	0.542	6.17044	8	acetyl-CoA biosynthetic process	GO:0016255	attachment of GPI anchor to protein
GO:0032049	1	0.642	6.16782	2	cardiolipin biosynthetic process	GO:0016255	attachment of GPI anchor to protein
GO:0098755	10	1	6.15178	1	maintenance of seed dormancy by absisic acid	GO:0098755	maintenance of seed dormancy by absisic acid
GO:0032147	11	1	5.99207	15	activation of protein kinase activity	GO:0032147	activation of protein kinase activity
GO:0032979	12	1	5.72409	6	protein insertion into mitochondrial inner membrane from matrix	GO:0032979	protein insertion into mitochondrial inner membrane from matrix
GO:0009873	13	0.998	5.48805	54	ethylene-activated signaling pathway	GO:0009873	ethylene-activated signaling pathway
GO:1902975	4	0.636	5.40129	4	mitotic DNA replication initiation	GO:0006268	DNA unwinding involved in DNA replication
GO:0000724	14	0.998	5.35278	84	double-strand break repair via homologous recombination	GO:0000724	double-strand break repair via homologous recombination
GO:0006552	15	1	5.30672	12	leucine catabolic process	GO:0006552	leucine catabolic process
GO:0009866	13	0.803	5.13561	4	induced systemic resistance, ethylene mediated signaling pathway	GO:0009873	ethylene-activated signaling pathway
GO:0036092	1	0.738	5.12414	3	phosphatidylinositol-3-phosphate biosynthetic process	GO:0016255	attachment of GPI anchor to protein
GO:0006427	16	1	5.12414	4	histidyl-tRNA aminoacylation	GO:0006427	histidyl-tRNA aminoacylation
GO:0010344	7	0.639	5.12414	13	seed oilbody biogenesis	GO:0048316	seed development
GO:0044208	1	0.497	5.12414	4	'de novo' AMP biosynthetic process	GO:0016255	attachment of GPI anchor to protein
GO:0000710	5	0.69	5.10415	6	meiotic mismatch repair	GO:0042138	meiotic DNA double-strand break formation
GO:0010094	7	0.426	5.10415	1	specification of carpel identity	GO:0048316	seed development
GO:0070914	17	1	5.10415	1	UV-damage excision repair	GO:0070914	UV-damage excision repair
GO:0051572	18	1	5.10415	1	negative regulation of histone H3-K4 methylation	GO:0051572	negative regulation of histone H3-K4 methylation
GO:0046166	1	0.489	4.59284	3	glyceraldehyde-3-phosphate biosynthetic process	GO:0016255	attachment of GPI anchor to protein
GO:0042276	14	0.591	4.40128	7	error-prone translesion synthesis	GO:0000724	double-strand break repair via homologous recombination
GO:0019509	15	0.535	4.40128	14	L-methionine salvage from methylthioadenosine	GO:0006552	leucine catabolic process
GO:0006633	15	0.461	4.38491	74	fatty acid biosynthetic process	GO:0006552	leucine catabolic process
GO:0006557	19	1	4.3246	4	S-adenosylmethioninamine biosynthetic process	GO:0006557	S-adenosylmethioninamine biosynthetic process
GO:0006270	4	0.722	4.21128	23	DNA replication initiation	GO:0006268	DNA unwinding involved in DNA replication
GO:0009970	8	0.76	4.21128	12	cellular response to sulfate starvation	GO:0016036	cellular response to phosphate starvation
GO:0018279	3	0.648	4.14233	7	protein N-linked glycosylation via asparagine	GO:0006493	protein O-linked glycosylation
GO:0048826	6	0.824	4.14233	4	cotyledon morphogenesis	GO:0048314	embryo sac morphogenesis
GO:0110102	20	1	4.02029	9	ribulose bisphosphate carboxylase complex assembly	GO:0110102	ribulose bisphosphate carboxylase complex assembly
GO:0001682	16	0.578	4.02029	8	tRNA 5'-leader removal	GO:0006427	histidyl-tRNA aminoacylation
GO:0032960	21	1	3.9749	1	regulation of inositol trisphosphate biosynthetic process	GO:0032960	regulation of inositol trisphosphate biosynthetic process
GO:0035670	7	0.596	3.9749	1	plant-type ovary development	GO:0048316	seed development
GO:0007141	10	0.49	3.9749	1	male meiosis I	GO:0098755	maintenance of seed dormancy by absisic acid
GO:0071918	22	1	3.9749	2	urea transmembrane transport	GO:0071918	urea transmembrane transport
GO:0030245	21	0.4	3.9749	1	cellulose catabolic process	GO:0032960	regulation of inositol trisphosphate biosynthetic process
GO:0019427	15	0.335	3.9749	1	acetyl-CoA biosynthetic process from acetate	GO:0006552	leucine catabolic process
GO:0071629	23	1	3.86191	2	cytoplasm protein quality control by the ubiquitin-proteasome system	GO:0071629	cytoplasm protein quality control by the ubiquitin-proteasome system
GO:0030242	23	0.325	3.86191	5	autophagy of peroxisome	GO:0071629	cytoplasm protein quality control by the ubiquitin-proteasome system
GO:0001560	8	0.648	3.86191	2	regulation of cell growth by extracellular stimulus	GO:0016036	cellular response to phosphate starvation
GO:0002215	24	1	3.86191	4	defense response to nematode	GO:0002215	defense response to nematode
GO:0055129	15	0.498	3.86191	4	L-proline biosynthetic process	GO:0006552	leucine catabolic process
GO:0006231	1	0.508	3.8594	6	dTMP biosynthetic process	GO:0016255	attachment of GPI anchor to protein
GO:0006490	3	0.528	3.8594	6	oligosaccharide-lipid intermediate biosynthetic process	GO:0006493	protein O-linked glycosylation
GO:1901537	14	0.506	3.8594	6	positive regulation of DNA demethylation	GO:0000724	double-strand break repair via homologous recombination
GO:0009435	1	0.549	3.57717	17	NAD biosynthetic process	GO:0016255	attachment of GPI anchor to protein
GO:0009626	25	0.999	3.4886	49	plant-type hypersensitive response	GO:0009626	plant-type hypersensitive response
GO:0007131	5	0.807	3.3592	46	reciprocal meiotic recombination	GO:0042138	meiotic DNA double-strand break formation
GO:0032877	4	0.652	3.33644	6	positive regulation of DNA endoreduplication	GO:0006268	DNA unwinding involved in DNA replication
GO:0010113	24	0.381	3.25804	5	negative regulation of systemic acquired resistance	GO:0002215	defense response to nematode
GO:0006567	15	0.682	3.25804	5	threonine catabolic process	GO:0006552	leucine catabolic process
GO:1902659	26	1	3.14927	2	regulation of glucose mediated signaling pathway	GO:1902659	regulation of glucose mediated signaling pathway
GO:0010322	1	0.592	3.14927	2	regulation of isopentenyl diphosphate biosynthetic process, methylerythritol 4-phosphate pathway	GO:0016255	attachment of GPI anchor to protein
GO:2000067	6	0.397	3.07372	11	regulation of root morphogenesis	GO:0048314	embryo sac morphogenesis
GO:1902288	24	0.405	2.83705	1	regulation of defense response to oomycetes	GO:0002215	defense response to nematode
GO:0007094	5	0.498	2.83705	14	mitotic spindle assembly checkpoint	GO:0042138	meiotic DNA double-strand break formation
GO:0017001	23	0.301	2.83705	1	antibiotic catabolic process	GO:0071629	cytoplasm protein quality control by the ubiquitin-proteasome system
GO:0006642	9	0.457	2.83705	1	triglyceride mobilization	GO:0006720	isoprenoid metabolic process
GO:0000819	5	0.58	2.83705	1	sister chromatid segregation	GO:0042138	meiotic DNA double-strand break formation
GO:0009440	27	1	2.83705	1	cyanate catabolic process	GO:0009440	cyanate catabolic process
GO:0007004	26	0.482	2.83705	12	telomere maintenance via telomerase	GO:1902659	regulation of glucose mediated signaling pathway
GO:0022417	28	1	2.83705	1	protein maturation by protein folding	GO:0022417	protein maturation by protein folding
GO:0045041	29	1	2.83705	1	protein import into mitochondrial intermembrane space	GO:0045041	protein import into mitochondrial intermembrane space
GO:0051205	12	0.871	2.83624	9	protein insertion into membrane	GO:0032979	protein insertion into mitochondrial inner membrane from matrix
GO:0006529	15	0.521	2.83624	6	asparagine biosynthetic process	GO:0006552	leucine catabolic process
GO:0006479	18	0.697	2.83624	6	protein methylation	GO:0051572	negative regulation of histone H3-K4 methylation
GO:0000154	16	0.514	2.71189	1	rRNA modification	GO:0006427	histidyl-tRNA aminoacylation
GO:0010229	7	0.545	2.68134	18	inflorescence development	GO:0048316	seed development
GO:0045824	24	0.416	2.65791	9	negative regulation of innate immune response	GO:0002215	defense response to nematode
GO:0006536	15	0.576	2.57364	9	glutamate metabolic process	GO:0006552	leucine catabolic process
GO:0010493	21	0.446	2.50797	3	Lewis a epitope biosynthetic process	GO:0032960	regulation of inositol trisphosphate biosynthetic process
GO:0009890	11	0.353	2.50797	0	negative regulation of biosynthetic process	GO:0032147	activation of protein kinase activity
GO:0001193	30	1	2.50797	2	maintenance of transcriptional fidelity during DNA-templated transcription elongation from RNA polymerase II promoter	GO:0001193	maintenance of transcriptional fidelity during DNA-templated transcription elongation from RNA polymerase II promoter
GO:0048700	10	0.639	2.50797	2	acquisition of desiccation tolerance in seed	GO:0098755	maintenance of seed dormancy by absisic acid
GO:0006260	4	0.809	2.50797	40	DNA replication	GO:0006268	DNA unwinding involved in DNA replication
GO:0016024	1	0.728	2.50797	19	CDP-diacylglycerol biosynthetic process	GO:0016255	attachment of GPI anchor to protein
GO:0071596	23	0.5	2.50797	2	ubiquitin-dependent protein catabolic process via the N-end rule pathway	GO:0071629	cytoplasm protein quality control by the ubiquitin-proteasome system
GO:1900036	13	0.304	2.50797	5	positive regulation of cellular response to heat	GO:0009873	ethylene-activated signaling pathway
GO:0032434	11	0.651	2.50797	2	regulation of proteasomal ubiquitin-dependent protein catabolic process	GO:0032147	activation of protein kinase activity
GO:1901599	31	1	2.50797	2	(-)-pinoresinol biosynthetic process	GO:1901599	(-)-pinoresinol biosynthetic process
GO:0006625	32	0.999	2.50797	9	protein targeting to peroxisome	GO:0006625	protein targeting to peroxisome
GO:0033314	5	0.488	2.39427	11	mitotic DNA replication checkpoint	GO:0042138	meiotic DNA double-strand break formation
GO:0019563	31	0.483	2.3758	10	glycerol catabolic process	GO:1901599	(-)-pinoresinol biosynthetic process
GO:0006021	31	0.544	2.3758	10	inositol biosynthetic process	GO:1901599	(-)-pinoresinol biosynthetic process
GO:0030174	4	0.636	2.36141	4	regulation of DNA-dependent DNA replication initiation	GO:0006268	DNA unwinding involved in DNA replication
GO:0045899	20	0.504	2.36141	7	positive regulation of RNA polymerase II transcription preinitiation complex assembly	GO:0110102	ribulose bisphosphate carboxylase complex assembly
GO:0045004	4	0.626	2.36141	3	DNA replication proofreading	GO:0006268	DNA unwinding involved in DNA replication
GO:0010289	21	0.446	2.36141	3	homogalacturonan biosynthetic process	GO:0032960	regulation of inositol trisphosphate biosynthetic process
GO:0045859	11	0.893	2.36141	3	regulation of protein kinase activity	GO:0032147	activation of protein kinase activity
GO:0006470	1	0.374	2.35518	124	protein dephosphorylation	GO:0016255	attachment of GPI anchor to protein
GO:0010222	33	1	2.31211	7	stem vascular tissue pattern formation	GO:0010222	stem vascular tissue pattern formation
GO:0070814	19	0.593	2.22271	8	hydrogen sulfide biosynthetic process	GO:0006557	S-adenosylmethioninamine biosynthetic process
GO:0009251	21	0.386	2.22271	8	glucan catabolic process	GO:0032960	regulation of inositol trisphosphate biosynthetic process
GO:0071486	17	0.613	2.22271	6	cellular response to high light intensity	GO:0070914	UV-damage excision repair
GO:0033013	34	0.996	2.21047	0	tetrapyrrole metabolic process	GO:0033013	tetrapyrrole metabolic process
GO:0006355	11	0.471	2.19359	1824	regulation of transcription, DNA-templated	GO:0032147	activation of protein kinase activity
GO:0006892	35	0.999	2.14707	4	post-Golgi vesicle-mediated transport	GO:0006892	post-Golgi vesicle-mediated transport
GO:0042989	12	0.43	2.14707	5	sequestering of actin monomers	GO:0032979	protein insertion into mitochondrial inner membrane from matrix
GO:0006083	15	0.365	2.14707	4	acetate metabolic process	GO:0006552	leucine catabolic process
GO:0006334	20	0.571	2.06119	44	nucleosome assembly	GO:0110102	ribulose bisphosphate carboxylase complex assembly
GO:0048646	6	0.472	2.00685	0	anatomical structure formation involved in morphogenesis	GO:0048314	embryo sac morphogenesis
GO:0019762	19	0.649	1.98045	36	glucosinolate catabolic process	GO:0006557	S-adenosylmethioninamine biosynthetic process
GO:0006597	36	1	1.97632	8	spermine biosynthetic process	GO:0006597	spermine biosynthetic process
GO:0032968	30	0.793	1.91844	25	positive regulation of transcription elongation from RNA polymerase II promoter	GO:0001193	maintenance of transcriptional fidelity during DNA-templated transcription elongation from RNA polymerase II promoter
GO:0009554	5	0.621	1.91844	12	megasporogenesis	GO:0042138	meiotic DNA double-strand break formation
GO:0009063	15	0.826	1.8739	2	cellular amino acid catabolic process	GO:0006552	leucine catabolic process
GO:0043968	37	1	1.8739	2	histone H2A acetylation	GO:0043968	histone H2A acetylation
GO:1904812	16	0.434	1.8739	2	rRNA acetylation involved in maturation of SSU-rRNA	GO:0006427	histidyl-tRNA aminoacylation
GO:1905775	37	0.371	1.8739	1	negative regulation of DNA helicase activity	GO:0043968	histone H2A acetylation
GO:0018023	18	0.636	1.8739	1	peptidyl-lysine trimethylation	GO:0051572	negative regulation of histone H3-K4 methylation
GO:0006787	34	0.858	1.8739	0	porphyrin-containing compound catabolic process	GO:0033013	tetrapyrrole metabolic process
GO:0006296	14	0.57	1.8739	4	nucleotide-excision repair, DNA incision, 5'-to lesion	GO:0000724	double-strand break repair via homologous recombination
GO:0033466	36	0.572	1.8739	2	trans-zeatin biosynthetic process	GO:0006597	spermine biosynthetic process
GO:0016444	14	0.71	1.8739	12	somatic cell DNA recombination	GO:0000724	double-strand break repair via homologous recombination
GO:0010426	14	0.472	1.8739	2	DNA methylation on cytosine within a CHH sequence	GO:0000724	double-strand break repair via homologous recombination
GO:0006294	14	0.56	1.8739	3	nucleotide-excision repair, preincision complex assembly	GO:0000724	double-strand break repair via homologous recombination
GO:0045740	4	0.638	1.8739	2	positive regulation of DNA replication	GO:0006268	DNA unwinding involved in DNA replication
GO:0018364	18	0.579	1.8739	2	peptidyl-glutamine methylation	GO:0051572	negative regulation of histone H3-K4 methylation
GO:0006621	12	0.539	1.8739	12	protein retention in ER lumen	GO:0032979	protein insertion into mitochondrial inner membrane from matrix
GO:0071490	17	0.613	1.8739	2	cellular response to far red light	GO:0070914	UV-damage excision repair
GO:1900111	18	0.715	1.8739	4	positive regulation of histone H3-K9 dimethylation	GO:0051572	negative regulation of histone H3-K4 methylation
GO:0043971	37	0.623	1.8739	2	histone H3-K18 acetylation	GO:0043968	histone H2A acetylation
GO:0009257	2	0.72	1.8739	2	10-formyltetrahydrofolate biosynthetic process	GO:0006750	glutathione biosynthetic process
GO:0032984	38	0.998	1.85363	1	protein-containing complex disassembly	GO:0032984	protein-containing complex disassembly
GO:0006913	12	0.511	1.85363	14	nucleocytoplasmic transport	GO:0032979	protein insertion into mitochondrial inner membrane from matrix
GO:0017121	22	0.332	1.85363	1	plasma membrane phospholipid scrambling	GO:0071918	urea transmembrane transport
GO:0009439	27	0.967	1.85363	1	cyanate metabolic process	GO:0009440	cyanate catabolic process
GO:0070206	20	0.475	1.85363	1	protein trimerization	GO:0110102	ribulose bisphosphate carboxylase complex assembly
GO:0010833	26	0.483	1.85363	1	telomere maintenance via telomere lengthening	GO:1902659	regulation of glucose mediated signaling pathway
GO:0097339	22	0.362	1.85363	1	glycolate transmembrane transport	GO:0071918	urea transmembrane transport
GO:1905691	38	0.688	1.85363	1	lipid droplet disassembly	GO:0032984	protein-containing complex disassembly
GO:0042981	25	0.733	1.85363	1	regulation of apoptotic process	GO:0009626	plant-type hypersensitive response
GO:0042744	23	0.36	1.83883	33	hydrogen peroxide catabolic process	GO:0071629	cytoplasm protein quality control by the ubiquitin-proteasome system
GO:0045487	9	0.718	1.83836	12	gibberellin catabolic process	GO:0006720	isoprenoid metabolic process
GO:0016104	9	0.771	1.77588	24	triterpenoid biosynthetic process	GO:0006720	isoprenoid metabolic process
GO:0016559	32	0.847	1.74349	19	peroxisome fission	GO:0006625	protein targeting to peroxisome
GO:0000122	11	0.339	1.69673	48	negative regulation of transcription by RNA polymerase II	GO:0032147	activation of protein kinase activity
GO:0008295	36	0.825	1.68738	10	spermidine biosynthetic process	GO:0006597	spermine biosynthetic process
GO:0043562	8	0.824	1.68738	9	cellular response to nitrogen levels	GO:0016036	cellular response to phosphate starvation
GO:1901332	7	0.448	1.68738	8	negative regulation of lateral root development	GO:0048316	seed development
GO:0019243	15	0.59	1.68738	11	methylglyoxal catabolic process to D-lactate via S-lactoyl-glutathione	GO:0006552	leucine catabolic process
GO:0060236	5	0.488	1.68738	11	regulation of mitotic spindle organization	GO:0042138	meiotic DNA double-strand break formation
GO:0006368	30	0.82	1.66228	15	transcription elongation from RNA polymerase II promoter	GO:0001193	maintenance of transcriptional fidelity during DNA-templated transcription elongation from RNA polymerase II promoter
GO:0033617	29	0.563	1.62707	16	mitochondrial cytochrome c oxidase assembly	GO:0045041	protein import into mitochondrial intermembrane space
GO:0098542	24	0.543	1.61763	13	defense response to other organism	GO:0002215	defense response to nematode
GO:0051510	6	0.437	1.56746	27	regulation of unidimensional cell growth	GO:0048314	embryo sac morphogenesis
GO:0048587	7	0.514	1.5508	5	regulation of short-day photoperiodism, flowering	GO:0048316	seed development
GO:0035195	11	0.318	1.5435	9	gene silencing by miRNA	GO:0032147	activation of protein kinase activity
GO:0090307	5	0.498	1.5435	14	mitotic spindle assembly	GO:0042138	meiotic DNA double-strand break formation
GO:0033014	34	0.974	1.5435	5	tetrapyrrole biosynthetic process	GO:0033013	tetrapyrrole metabolic process
GO:0030091	39	1	1.5435	11	protein repair	GO:0030091	protein repair
GO:0006995	8	0.823	1.5435	37	cellular response to nitrogen starvation	GO:0016036	cellular response to phosphate starvation
GO:0051177	5	0.648	1.5435	8	meiotic sister chromatid cohesion	GO:0042138	meiotic DNA double-strand break formation
GO:0042180	15	0.384	1.5435	0	cellular ketone metabolic process	GO:0006552	leucine catabolic process
GO:0140013	5	0.755	1.5435	0	meiotic nuclear division	GO:0042138	meiotic DNA double-strand break formation
GO:0000727	14	0.835	1.5435	12	double-strand break repair via break-induced replication	GO:0000724	double-strand break repair via homologous recombination
GO:0071483	17	0.666	1.5435	6	cellular response to blue light	GO:0070914	UV-damage excision repair
GO:0009911	7	0.57	1.5435	42	positive regulation of flower development	GO:0048316	seed development
GO:0008654	1	0.774	1.52625	17	phospholipid biosynthetic process	GO:0016255	attachment of GPI anchor to protein
GO:0019288	1	0.658	1.52625	15	isopentenyl diphosphate biosynthetic process, methylerythritol 4-phosphate pathway	GO:0016255	attachment of GPI anchor to protein
GO:0034599	13	0.521	1.50633	47	cellular response to oxidative stress	GO:0009873	ethylene-activated signaling pathway
GO:0015812	22	0.37	1.49397	3	gamma-aminobutyric acid transport	GO:0071918	urea transmembrane transport
GO:0071491	17	0.641	1.4869	3	cellular response to red light	GO:0070914	UV-damage excision repair
GO:0070476	16	0.45	1.4869	4	rRNA (guanine-N7)-methylation	GO:0006427	histidyl-tRNA aminoacylation
GO:0016236	23	0.373	1.4869	8	macroautophagy	GO:0071629	cytoplasm protein quality control by the ubiquitin-proteasome system
GO:0006287	14	0.56	1.4869	3	base-excision repair, gap-filling	GO:0000724	double-strand break repair via homologous recombination
GO:0006545	15	0.53	1.4869	3	glycine biosynthetic process	GO:0006552	leucine catabolic process
GO:0070981	15	0.49	1.4869	3	L-asparagine biosynthetic process	GO:0006552	leucine catabolic process
GO:0048205	35	0.625	1.4869	3	COPI coating of Golgi vesicle	GO:0006892	post-Golgi vesicle-mediated transport
GO:0043255	21	0.769	1.4869	3	regulation of carbohydrate biosynthetic process	GO:0032960	regulation of inositol trisphosphate biosynthetic process
GO:0010213	14	0.546	1.4869	2	non-photoreactive DNA repair	GO:0000724	double-strand break repair via homologous recombination
GO:0071423	22	0.404	1.41444	9	malate transmembrane transport	GO:0071918	urea transmembrane transport
GO:0010431	7	0.766	1.41444	28	seed maturation	GO:0048316	seed development
GO:0006850	22	0.404	1.41444	9	mitochondrial pyruvate transmembrane transport	GO:0071918	urea transmembrane transport
GO:0006561	15	0.535	1.41444	9	proline biosynthetic process	GO:0006552	leucine catabolic process
GO:0090708	33	0.561	1.41444	4	specification of plant organ axis polarity	GO:0010222	stem vascular tissue pattern formation
GO:0080027	24	0.366	1.36585	16	response to herbivore	GO:0002215	defense response to nematode
