## Supplementary Table S1 for "Genome-wide neighbor effects predict genotype pairs that reduce herbivory in mixed planting"

GWASid	CS_id	Name	Note
6897	CS22630	Ag-0
6987	CS939	Ak-1
6988	CS1656	Alc-0
8230	CS76657	Algutsrum
6898	CS22626	An-1
6992	CS949	Ang-0
8256	CS76676	Ba1-2
8258	CS76677	Ba4-1
8259	CS76678	Ba5-1
6899	CS22633	Bay-0
6709	CS22342	Bg-2
6900	CS22578	Bil-5
6901	CS22579	Bil-7
7015	CS971	Bla-1
5837	CS22590	Bor-1
6903	CS22591	Bor-4
6904	CS22628	Br-0
8231	CS76726	Bro1-6
8270	CS997	Bs-1
8271	CS1007	Bu-0
7033	CS8067	Buckhorn_Pass
5719	CS22656	Bur-0
6906	CS22620	C24
8274	CS1065	Can-0
8275	CS1067	Cen-0
6907	CS22603	CIBC-17
7081	CS3180	Co
6909	CS22625	Col-0	Same genotypes assigned to CS22625 and CS70000
6910	CS22639	Ct-1
6911	CS22614	Cvi-0
8233	CS76794	Dem-4
8283	CS76811	Dra3-1
8284	CS76813	DraII-1
8285	CS76815	DraIII-1
6008	CS76824	Duk
6009	CS22572	Eden-1
6913	CS22573	Eden-2
6914	CS22657	Edi-0
6016	CS76834	Eds-1
6915	CS22616	Ei-2
8290	CS76841	En-1
6916	CS22629	Est-1
6917	CS22576	Fab-2
6918	CS22577	Fab-4
8215	CS22645	Fei-0
7133	CS1169	Fr-2
6919	CS22634	Ga-0
8296	CS1185	Gd-1
8297	CS1187	Ge-0
6920	CS22609	Got-22
6921	CS22608	Got-7
8300	CS1199	Gr-1
6922	CS22617	Gu-0
8234	CS76896	Gul1-2
8214	CS22631	Gy-0
7461	CS923	H55
8304	CS1227	Hi-0
8235	CS76924	Hod
8306	CS76936	Hov4-1
6039	CS76937	Hovdala-2
6923	CS22597	HR-10
6924	CS22596	HR-5
8310	CS1237	Hs-0
8236	CS76941	HSm
8311	CS1239	In-0
8312	CS1241	Is-0
8313	CS1259	Jm-0
8314	CS1267	Ka-0
8424	CS6751	Kas-2
8237	CS76964	Kavlinge-1
8420	CS6041	Kelsterbach-4
8238	CS76967	Kent
6926	CS22654	Kin-0
7186	CS6762	Kn-0
6040	CS76970	Kni-1
6927	CS22566	Kno-10
6928	CS22567	Kno-18
8239	CS76976	Koln
6929	CS22651	Kondara
7207	CS76535	Kyoto
6930	CS22606	Kz-1
6830	CS22445	Kz-13
6931	CS22607	Kz-9
8323	CS1307	Lc-0
6932	CS22618	Ler-1
7223	CS6772	Li-2:1
8241	CS77038	Liarum
8242	CS77039	Lillo-1
8325	CS1337	Lip-0
8326	CS77042	Lis-1
8222	CS77043	Lis-2
8430	CS6033	Lisse
6933	CS22650	LL-0
8329	CS1345	Lm-2
6042	CS77048	Lom1-1
6043	CS77049	Lov-1
6046	CS77050	Lov-5
7520	CS22594	Lp2-2
7521	CS22595	Lp2-6
8334	CS1353	Lu-1
8335	CS77060	Lund
6936	CS22615	Lz-0
8337	CS1379	Mir-0
7522	CS22640	Mr-0
6937	CS22635	Mrk-0
6938	CS22655	Ms-0
6939	CS22642	Mt-0
6940	CS22636	Mz-0
7438	CS22491	N13
8343	CS1385	Na-1
8246	CS77124	NC-6
6942	CS22619	Nd-1
6943	CS22599	NFA-10
6944	CS22598	NFA-8
7275	CS6805	No-0
6945	CS22643	Nok-3
7258	CS1409	Nw-0
6074	CS77150	Or-1
8351	CS1431	Ost-0
7287	CS1435	Ove-0
6946	CS22658	Oy-0
8353	CS1439	Pa-1
8354	CS1445	Per-1
7296	CS926	Petergof
8243	CS6002	PHW-2
8244	CS6034	PHW-34
7298	CS1455	Pi-0
7300	CS1459	Pla-0
7526	CS22571	Pna-10
7523	CS22570	Pna-17
8213	CS22649	Pro-0
6951	CS22593	Pu2-23
6956	CS22592	Pu2-7
6953	CS22449	Pu2-8
6958	CS22632	Ra-0
8365	CS1485	Rak-2
8366	CS1483	Rd-0
6959	CS22610	Ren-1
6960	CS22611	Ren-11
8369	CS77214	Rev-1
7524	CS22568	Rmx-A02
7525	CS22569	Rmx-A180
7515	CS22565	RRS-10
7514	CS22564	RRS-7
8374	CS1494	Rsch-4
7323	CS927	Rubezhnoe-1
8247	CS77233	San-2
8376	CS77234	Sanna-2
8378	CS1507	Sap-0
8412	CS1515	Sav-0
6961	CS22646	Se-0
8245	CS6187	Seattle-0
7327	CS6855	Sf-1
6962	CS22652	Shahdara
6963	CS22653	Sorbo
6964	CS22582	Spr1-2
6965	CS22583	Spr1-6
6966	CS22600	Sq-1
6967	CS22601	Sq-8
8386	CS77268	Sr:5
8387	CS1535	St-0
8388	CS1539	Stw-0
8389	CS1549	Ta-0
6968	CS22604	Tamm-2
6969	CS22605	Tamm-27
6243	CS77381	Tottarp-2
6970	CS22647	Ts-1
6971	CS22648	Ts-5
7373	CS6874	Tsu-0
6972	CS22641	Tsu-1
8395	CS1567	Tu-0
10022	CS1577	Uk-3
8426	CS78816	Ull1-1
6974	CS22586	Ull2-5
6975	CS22612	Uod-1
6976	CS22613	Uod-7
6977	CS22627	Van-0
7516	CS22580	Var2-1
7517	CS22581	Var2-6
9058	CS78834	Vastervik
8249	CS78845	Vimmerby
9057	CS78847	Vinslov
6978	CS22644	Wa-1
6979	CS22622	Wei-0
8419	CS1595	Wil-1
7413	CS6889	Wil-2
6980	CS22623	Ws-0
6981	CS22659	Ws-2
6982	CS22637	Wt-5
7415	CS6897	Wu-0
6983	CS22624	Yo-0
6984	CS22588	Zdr-1
6985	CS22589	Zdr-6
7417	CS78880	Zu-0
7418	CS78881	Zu-1
7125	CS1143	Er-0	used as an additional accession
8422	CS76859	Fja1-1	used from 2018 instead of "Santa_Clara"
NA	CS3126	Col(gl1-2)	gl1 mutant, Col genome with a stop codon mutation
NA	CS64	Ler(gl1-1)	gl1 mutant, Ler genome with an indel mutation
